# OmniPath: integrated knowledgebase for multi-omics analysis

**DOI:** 10.1101/2025.09.11.675512

**Authors:** Dénes Türei, Jonathan Schaul, Nicolàs Palacio-Escat, Balázs Bohár, Yunfan Bai, Francesco Ceccarelli, Elif Çevrim, Macabe Daley, Melih Darcan, Daniel Dimitrov, Tunca Doğan, Daniel Domingo-Fernández, Aurelien Dugourd, Attila Gábor, Lejla Gul, Benjamin A. Hall, Charles Tapley Hoyt, Olga Ivanova, Michal Klein, Toby Lawrence, Diego Mañanes, Dezső Módos, Sophia Müller-Dott, Márton Ölbei, Christina Schmidt, Bünyamin Şen, Fabian J. Theis, Atabey Ünlü, Erva Ulusoy, Alberto Valdeolivas, Tamás Korcsmáros, Julio Saez-Rodriguez

## Abstract

Analysis and interpretation of omics data largely benefit from the use of prior knowledge. However, this knowledge is fragmented across resources and often is not directly accessible for analytical methods. We developed OmniPath (https://omnipathdb.org/), a database combining diverse molecular knowledge from 168 resources. It covers causal protein-protein, gene regulatory, miRNA, and enzyme-PTM (post-translational modification) interactions, cell-cell communication, protein complexes, and information about the function, localization, structure, and many other aspects of biomolecules. It prioritizes literature curated data, and complements it with predictions and large scale databases. To enable interactive browsing of this large corpus of knowledge, we developed OmniPath Explorer, which also includes a large language model (LLM) agent that has direct access to the database. Python and R/Bioconductor client packages and a Cytoscape plugin create easy access to customized prior knowledge for omics analysis environments, such as scverse. OmniPath can be broadly used for the analysis of bulk, single-cell and spatial multi-omics data, especially for mechanistic and causal modeling.

**Graphical Abstract:** 
