## Supplementary Table S1 for "OmniPath: integrated knowledgebase for multi-omics analysis"

### Sheet: Legend
Supplementary Table S1: List of resources in OmniPath. The Database domain column lists the database domains of OmniPath which the resource is part of, and other purposes of its use (ID translation, Orthology). The Records column shows the number of records integrated from the resource in OmniPath. The OmnipathR direct client column shows resources with direct access provided in the OmnipathR R p…

### Sheet: Table S1
Resource Name	Database domains	License Name	License Full Name	License URL	Maintenance	Records	OmnipathR direct client	Articles	Webpages	PubMeds	Contacts
MSigDB	Annotations	CC BY 4.0	Creative Commons Attribution 4.0 International	https://creativecommons.org/licenses/by/4.0/	Frequent Updates	5895462					GSEA Team (gsea-team@broadinstitute.org)
HPA	Annotations; Intercellular	CC BY-SA 3.0	Creative Commons Attribution-ShareAlike 3.0 International	https://creativecommons.org/licenses/by-sa/3.0/	Frequent Updates	2058879
UniProt	Interactions; Annotations; Intercellular; Orthology; ID translation	CC BY 4.0	Creative Commons Attribution 4.0 International	https://creativecommons.org/licenses/by/4.0/	Frequent Updates	801478	yes			14681372
DoRothEA	Interactions	Composite	Constituting databases carry their own licenses		No Updates	750939
PAZAR	Interactions	LGPLv3	GNU Lesser General Public License version 3	https://www.gnu.org/licenses/lgpl-3.0.en.html	No Updates	424791		https://genomebiology.biomedcentral.com/articles/10.1186/gb-2007-8-10-r207; https://academic.oup.com/nar/article/37/suppl_1/D54/1010368	http://www.pazar.info/	18971253; 17916232	Wyeth Wasserman (wyeth@cmmt.ubc.ca)
ReMap	Interactions	CC BY 4.0	Creative Commons Attribution 4.0 International	https://creativecommons.org/licenses/by/4.0/	Infrequent Updates	321452	yes
Vesiclepedia	Annotations	CC BY 4.0	Creative Commons Attribution 4.0 International	https://creativecommons.org/licenses/by/4.0/	Infrequent Updates	295464
PROGENy	Annotations	Apache 2.0	Apache License, version 2.0	http://www.apache.org/licenses/LICENSE-2.0	No Updates	233277
CytoSig	Annotations	CytoSig	CytoSig License	https://github.com/data2intelligence/CytoSig/blob/master/LICENSE	Infrequent Updates	200408
ComPPI	Annotations; Intercellular	CC BY-SA 4.0	Creative Commons Attribution-ShareAlike 4.0 International	https://creativecommons.org/licenses/by-sa/4.0/	No Updates	183381
SIGNOR	Interactions; Annotations; Enzyme-Substrate; Complexes	CC BY 4.0	Creative Commons Attribution 4.0 International	https://creativecommons.org/licenses/by/4.0/	Frequent Updates	180364		http://nar.oxfordjournals.org/content/44/D1/D548; http://f1000research.com/posters/1098359	http://signor.uniroma2.it/	26467481	Livia Perfetto (perfetto@live.it)
PhosphoSite	Interactions; Enzyme-Substrate	CC BY-NC-SA 3.0	Creative Commons Attribution-NonCommercial-ShareAlike 3.0 International	https://creativecommons.org/licenses/by-nc-sa/3.0/	Frequent Updates	155378		http://onlinelibrary.wiley.com/doi/10.1002/pmic.200300772/abstract; http://nar.oxfordjournals.org/content/40/D1/D261.long; http://nar.oxfordjournals.org/content/43/D1/D512.long	http://www.phosphosite.org/homeAction.do	15174125; 22135298; 25514926	Peter V Hornbeck (phornbeck@cellsignal.com); PhosphoSite Team (EditorPhosphoSite@cellsignal.com)
Ramilowski	Annotations; Intercellular	CC BY 4.0	Creative Commons Attribution 4.0 International	https://creativecommons.org/licenses/by/4.0/	No Updates	153362	yes
HPRD	Interactions; Enzyme-Substrate	HPRD	HPRD License	http://hprd.org/FAQ	No Updates	153200		http://genome.cshlp.org/content/13/10/2363.long; http://nar.oxfordjournals.org/content/34/suppl_1/D411.long; http://nar.oxfordjournals.org/content/37/suppl_1/D767.long	http://www.hprd.org/	14525934; 16381900; 18988627	Akhilesh Pandey (pandey@jhmi.edu)
Wang	Interactions; Annotations	CC BY-NC 3.0	Creative Commons Attribution-NonCommercial 3.0 International	https://creativecommons.org/licenses/by-nc/3.0/	No Updates	145773
CollecTRI	Interactions	Composite	Constituting databases carry their own licenses		Infrequent Updates	144380
DisGeNet	Annotations	CC BY-NC-SA 4.0	Creative Commons Attribution-NonCommercial-ShareAlike 4.0 International	https://creativecommons.org/licenses/by-nc-sa/4.0/	Frequent Updates	129190
OmniPath	Intercellular	CC BY 4.0	Creative Commons Attribution 4.0 International	https://creativecommons.org/licenses/by/4.0/	Frequent Updates	120129
ProtMapper	Interactions; Enzyme-Substrate	CC BY 4.0	Creative Commons Attribution 4.0 International	https://creativecommons.org/licenses/by/4.0/	Infrequent Updates	114540
SPIKE	Interactions; Complexes	CC BY 4.0	Creative Commons Attribution 4.0 International	https://creativecommons.org/licenses/by/4.0/	No Updates	107119		http://www.biomedcentral.com/1471-2105/9/110; http://nar.oxfordjournals.org/content/39/suppl_1/D793.full.html	http://www.cs.tau.ac.il/~spike/	18289391; 21097778	Ron Shamir (rshamir@tau.ac.il)
ExTRI	Interactions	CC BY 4.0	Creative Commons Attribution 4.0 International	https://creativecommons.org/licenses/by/4.0/	No Updates	105276
InterPro	Annotations	CC0 1.0	Creative Commons Zero 1.0 Universal	https://creativecommons.org/publicdomain/zero/1.0/legalcode	Frequent Updates	98741
TRRUST	Interactions	CC BY-SA 4.0	Creative Commons Attribution-ShareAlike 4.0 International	https://creativecommons.org/licenses/by-sa/4.0/	Infrequent Updates	73899	yes
HINT	Interactions	Unspecified NC-SA	Unspecified Non-commercial Redistributable		Infrequent Updates	70205
GO	Annotations; Intercellular	Commercial			Frequent Updates	65267	yes
ENCODE-proximal	Interactions	CC BY 4.0	Creative Commons Attribution 4.0 International	https://creativecommons.org/licenses/by/4.0/	Infrequent Updates	63316
HTRIdb	Interactions	LGPLv3	GNU Lesser General Public License version 3	https://www.gnu.org/licenses/lgpl-3.0.en.html	No Updates	54470	yes
Phobius	Annotations; Intercellular	CC BY 4.0	Creative Commons Attribution 4.0 International	https://creativecommons.org/licenses/by/4.0/	No Updates	51741
ENCODE-distal	Interactions	CC BY 4.0	Creative Commons Attribution 4.0 International	https://creativecommons.org/licenses/by/4.0/	Infrequent Updates	49646
phosphoELM	Interactions; Enzyme-Substrate	ELM	ELM Software License Agreement	http://elm.eu.org/media/Elm_academic_license.pdf	No Updates	48466		http://www.biomedcentral.com/1471-2105/5/79; http://nar.oxfordjournals.org/content/36/suppl_1/D240.full; http://nar.oxfordjournals.org/content/39/suppl_1/D261	http://phospho.elm.eu.org/	15212693; 17962309; 21062810	Toby Gibson (toby.gibson@embl.de)
MIMP	Interactions; Enzyme-Substrate	LGPLv3	GNU Lesser General Public License version 3	https://www.gnu.org/licenses/lgpl-3.0.en.html	Infrequent Updates	47995
KEA	Interactions; Enzyme-Substrate	Unspecified NC-SA	Unspecified Non-commercial Redistributable		No Updates	46959
IntAct	Interactions	CC BY 4.0	Creative Commons Attribution 4.0 International	https://creativecommons.org/licenses/by/4.0/	Frequent Updates	46614		http://nar.oxfordjournals.org/content/42/D1/D358.long; http://nar.oxfordjournals.org/content/40/D1/D841.long; http://nar.oxfordjournals.org/content/38/suppl_1/D525.long; http://nar.oxfordjournals.org/content/35/suppl_1/D561.long; http://nar.oxfordjournals.org/content/32/suppl_1/D452.long	http://www.ebi.ac.uk/intact/	14681455; 17145710; 19850723; 22121220; 24234451	Sandra Orchard (orchard@ebi.ac.uk); Henning Hermjakob (hhe@ebi.ac.uk)
LOCATE	Annotations; Intercellular	NAR Open Access	Nucleic Acids Research Open Access		No Updates	45051
REACH	Interactions; Enzyme-Substrate	CC BY 4.0	Creative Commons Attribution 4.0 International	https://creativecommons.org/licenses/by/4.0/	Infrequent Updates	42950
KEGG	Interactions; Annotations	KEGG	KEGG License	http://www.gnu.org/licenses/license-list.html#NoLicense	Frequent Updates	41927		http://nar.oxfordjournals.org/content/28/1/27.long	http://www.genome.jp/kegg/	9847135; 10592173	Minoru Kaneshia (kanehisa@kuicr.kyoto-u.ac.jp)
DGIdb	Annotations; Intercellular	MIT	MIT License	https://spdx.org/licenses/MIT.html	Frequent Updates	40556
HGNC	Annotations; Intercellular	HGNC	HGNC License	https://www.genenames.org/about/	Frequent Updates	39452
Exocarta	Annotations	CC BY 4.0	Creative Commons Attribution 4.0 International	https://creativecommons.org/licenses/by/4.0/	Infrequent Updates	36098
NTNU.Curated	Interactions	CC BY 4.0	Creative Commons Attribution 4.0 International	https://creativecommons.org/licenses/by/4.0/	No Updates	32219
Lit-BM-17	Interactions	CC BY 4.0	Creative Commons Attribution 4.0 International	https://creativecommons.org/licenses/by/4.0/	No Updates	30491
Sparser	Interactions; Enzyme-Substrate	CC BY 4.0	Creative Commons Attribution 4.0 International	https://creativecommons.org/licenses/by/4.0/	Infrequent Updates	30371
ARACNe-GTEx	Interactions	CC BY 4.0	Creative Commons Attribution 4.0 International	https://creativecommons.org/licenses/by/4.0/	No Updates	30065
CSPA	Annotations; Intercellular	CC BY 4.0	Creative Commons Attribution 4.0 International	https://creativecommons.org/licenses/by/4.0/	No Updates	25717
PhosphoPoint	Interactions	CC BY-SA 4.0	Creative Commons Attribution-ShareAlike 4.0 International	https://creativecommons.org/licenses/by-sa/4.0/	No Updates	25682		http://bioinformatics.oxfordjournals.org/content/24/16/i14.long	http://kinase.bioinformatics.tw/; http://web.archive.org/web/20140530070613/http://kinase.bioinformatics.tw/	18689816	Chi-Ying F. Huang (cyhuang5@ym.edu.tw); Kun-Mao Chao (kmchao@csie.ntu.edu.tw)
HOCOMOCO	Interactions	CC BY 4.0	Creative Commons Attribution 4.0 International	https://creativecommons.org/licenses/by/4.0/	Frequent Updates	25676
GEREDB	Interactions	AFL 3.0	Academic Free License v3.0	https://directory.fsf.org/wiki/License:AFL-3.0	No Updates	24811
TopDB	Annotations; Intercellular	CC BY-NC 4.0	Creative Commons Attribution-NonCommercial 4.0 International	https://creativecommons.org/licenses/by-nc/4.0/	Frequent Updates	23085
JASPAR	Interactions	CC BY 4.0	Creative Commons Attribution 4.0 International	https://creativecommons.org/licenses/by/4.0/	Frequent Updates	22679				14681366
Cellinker	Interactions; Annotations; Complexes; Intercellular	CC BY-NC 4.0	Creative Commons Attribution-NonCommercial 4.0 International	https://creativecommons.org/licenses/by-nc/4.0/	Infrequent Updates	21921
HuRI	Interactions	CC BY 4.0	Creative Commons Attribution 4.0 International	https://creativecommons.org/licenses/by/4.0/	Infrequent Updates	21832		http://www.cell.com/cell/abstract/S0092-8674(14)01422-6	http://interactome.dfci.harvard.edu/H_sapiens/; http://www.interactome-atlas.org/	25416956	Michael Calderwood (Michael_Calderwood@dfci.harvard.edu)
iPTMnet	Interactions	CC BY-NC-SA 4.0	Creative Commons Attribution-NonCommercial-ShareAlike 4.0 International	https://creativecommons.org/licenses/by-nc-sa/4.0/	Frequent Updates	21800
NetPath	Interactions; Annotations	CC BY 2.5	Creative Commons Attribution 2.5 International	https://creativecommons.org/licenses/by/2.5/	No Updates	19487		http://genomebiology.com/content/11/1/R3; http://database.oxfordjournals.org/content/2011/bar032.long; http://database.oxfordjournals.org/content/2011/bar021.long; http://www.omicsonline.com/0974-276X/JPB-04-184.php; http://www.biomedcentral.com/1756-0500/4/408; http://www.ncbi.nlm.nih.gov/pmc/articles/PMC3830942/; http://link.springer.com/article/10.1007/s12079-012-0168-0; http://www.hindawi.com…	http://netpath.org/	20067622; 21959865; 21742767; 21996254; 24255551; 22684822; 22649723; 23255051; 23161412; 23504413; 23631681; 23606317; 24573880; 24584707; 24829797	Akhilesh Pandey (pandey@jhmi.edu)
RegNetwork	Interactions	LGPLv3	GNU Lesser General Public License version 3	https://www.gnu.org/licenses/lgpl-3.0.en.html	Infrequent Updates	18473	yes
TRED	Interactions	NAR Open Access	Nucleic Acids Research Open Access		No Updates	18473
CellTalkDB	Interactions; Annotations; Intercellular	GPLv3	GNU General Public License version 3	https://www.gnu.org/licenses/gpl-3.0.html	Infrequent Updates	18366
HumanCellMap	Annotations	CC BY 4.0	Creative Commons Attribution 4.0 International	https://creativecommons.org/licenses/by/4.0/	No Updates	17481
HPMR	Interactions; Annotations; Intercellular	CC BY-NC 4.0	Creative Commons Attribution-NonCommercial 4.0 International	https://creativecommons.org/licenses/by-nc/4.0/	No Updates	17428
InnateDB	Interactions	DSL	Design Science License	https://www.gnu.org/licenses/license-list.html#dsl	Infrequent Updates	16856		http://msb.embopress.org/content/4/1/218.long; http://www.biomedcentral.com/1752-0509/4/117; http://nar.oxfordjournals.org/content/41/D1/D1228.long	http://www.innatedb.com/	20727158; 23180781; 18766178	InnateDB Team (innatedb-mail@sfu.ca); David Lynn (david.lynn@sahmri.com)
LRdb	Interactions; Annotations; Intercellular	GPLv3	GNU General Public License version 3	https://www.gnu.org/licenses/gpl-3.0.html	Infrequent Updates	16238					Jacques Colinge (jacques.colinge@inserm.fr)
TFactS	Interactions	Commercial			No Updates	15955
hu.MAP3	Complexes	CC BY 4.0	Creative Commons Attribution 4.0 International	https://creativecommons.org/licenses/by/4.0/	Unknown	15433
CORUM	Annotations; Complexes	CC BY-NC 4.0	Creative Commons Attribution-NonCommercial 4.0 International	https://creativecommons.org/licenses/by-nc/4.0/	Frequent Updates	15226		http://nar.oxfordjournals.org/content/36/suppl_1/D646.long; http://nar.oxfordjournals.org/content/38/suppl_1/D497.long	http://mips.helmholtz-muenchen.de/genre/proj/corum	19884131; 17965090	Andreas Ruepp (andreas.ruepp@helmholtz-muenchen.de)
Almen2009	Annotations; Intercellular	CC BY 4.0	Creative Commons Attribution 4.0 International	https://creativecommons.org/licenses/by/4.0/	No Updates	15099
BioGRID	Interactions	MIT	MIT License	https://spdx.org/licenses/MIT.html	Frequent Updates	14755		http://genomebiology.biomedcentral.com/articles/10.1186/gb-2003-4-3-r23; http://nar.oxfordjournals.org/content/34/suppl_1/D535.long; http://nar.oxfordjournals.org/content/36/suppl_1/D637.long; http://nar.oxfordjournals.org/content/39/suppl_1/D698.long; http://nar.oxfordjournals.org/content/41/D1/D816.long; http://nar.oxfordjournals.org/content/43/D1/D470.long	http://thebiogrid.org/	25428363; 23203989; 21071413; 18000002; 16381927; 12620108	BioGRID Team (biogridadmin@gmail.com); Michael Tyers (md.tyers@umontreal.ca)
connectomeDB2020	Interactions; Annotations; Intercellular	MIT	MIT License	https://spdx.org/licenses/MIT.html	Infrequent Updates	14567
PhosphoNetworks	Interactions; Enzyme-Substrate	PhosphoNetworks	PhosphoNetworks License	https://phosphonetworks.org/about.html	No Updates	14272
HPRD	Interactions; Enzyme-Substrate	Academic/Non-profit			No Updates	14078
Surfaceome	Annotations; Intercellular	CC BY 4.0	Creative Commons Attribution 4.0 International	https://creativecommons.org/licenses/by/4.0/	No Updates	13888
CellPhoneDB	Interactions; Annotations; Complexes; Intercellular	MIT	MIT License	https://spdx.org/licenses/MIT.html	Infrequent Updates	13678
Ramilowski2015	Interactions; Annotations; Intercellular	CC BY 4.0	Creative Commons Attribution 4.0 International	https://creativecommons.org/licenses/by/4.0/	No Updates	13322
scConnect	Interactions; Annotations; Intercellular	MIT	MIT License	https://spdx.org/licenses/MIT.html	Infrequent Updates	13289
Cui2007	Interactions	CC BY 4.0	Creative Commons Attribution 4.0 International	https://creativecommons.org/licenses/by/4.0/	No Updates	13229		http://msb.embopress.org/content/3/1/152		18091723	Edwin Wang (Edwin.Wang@cnrc-nrc.gc.ca)
iTALK	Interactions; Annotations; Intercellular	CC BY-NC-SA 3.0	Creative Commons Attribution-NonCommercial-ShareAlike 3.0 International	https://creativecommons.org/licenses/by-nc-sa/3.0/	Infrequent Updates	13167
CellChatDB	Interactions; Annotations; Complexes; Intercellular	GPLv3	GNU General Public License version 3	https://www.gnu.org/licenses/gpl-3.0.html	Frequent Updates	13154
talklr	Interactions; Annotations; Intercellular	GPLv3	GNU General Public License version 3	https://www.gnu.org/licenses/gpl-3.0.html	No Updates	11325
RLIMS-P	Interactions; Enzyme-Substrate	CC BY 4.0	Creative Commons Attribution 4.0 International	https://creativecommons.org/licenses/by/4.0/	No Updates	11231
ICELLNET	Interactions; Annotations; Complexes; Intercellular	GPLv3	GNU General Public License version 3	https://www.gnu.org/licenses/gpl-3.0.html	Frequent Updates	11014
NetworKIN	Interactions	CC BY 4.0	Creative Commons Attribution 4.0 International	https://creativecommons.org/licenses/by/4.0/	No Updates	10720
Compleat	Complexes	CC BY-SA 4.0	Creative Commons Attribution-ShareAlike 4.0 International	https://creativecommons.org/licenses/by-sa/4.0/	Infrequent Updates	9695
CellCellInteractions	Annotations; Intercellular	CellCellInteractions	CellCellInteractions License	https://baderlab.org/CellCellInteractions	Infrequent Updates	9366
Baccin2019	Interactions; Annotations; Intercellular	CC BY-NC 4.0	Creative Commons Attribution-NonCommercial 4.0 International	https://creativecommons.org/licenses/by-nc/4.0/	No Updates	9298					Lars Velten (lars.velten@embl.de); Andreas Trumpp (a.trumpp@dkfz-heidelberg.de); Simon Haas (s.haas@dkfz-heidelberg.de)
PDB	Complexes	PDB	PDB License	https://www.wwpdb.org/about/privacy	Frequent Updates	9235				14634627; 18156675
ACSN	Interactions	CC BY 4.0	Creative Commons Attribution 4.0 International	https://creativecommons.org/licenses/by/4.0/	Infrequent Updates	9065		http://www.nature.com/oncsis/journal/v4/n7/full/oncsis201519a.html; http://msb.embopress.org/content/4/1/0174.long	https://acsn.curie.fr	26192618; 18319725	Andrei Zinovyev (andrei.zinovyev@curie.fr)
MatrixDB	Annotations; Intercellular	CC BY 4.0	Creative Commons Attribution 4.0 International	https://creativecommons.org/licenses/by/4.0/	Frequent Updates	8748		http://bioinformatics.oxfordjournals.org/content/25/5/690.long; http://nar.oxfordjournals.org/content/43/D1/D321.long; http://nar.oxfordjournals.org/content/39/suppl_1/D235.long	http://matrixdb.univ-lyon1.fr/	19147664; 20852260; 25378329	MatrixDB Team (matrixdb@ibcp.fr); Sylvie Ricard-Blum (sylvie.ricard-blum@ibcp.fr)
miRTarBase	Interactions	miRTarBase	miRTarBase License	http://mirtarbase.cuhk.edu.cn/cache/download/LICENSE	Frequent Updates	8425
PanglaoDB	Annotations	Informal	Informal license	https://www.gnu.org/licenses/license-list.en.html#informal	No Updates	8211
HTRI	Interactions	LGPLv3	GNU Lesser General Public License version 3	https://www.gnu.org/licenses/lgpl-3.0.en.html	No Updates	8008
DoRothEA-A	Interactions	Informal	Informal license	https://www.gnu.org/licenses/license-list.en.html#informal	No Updates	7640
Fantom5	Interactions	CC BY 4.0	Creative Commons Attribution 4.0 International	https://creativecommons.org/licenses/by/4.0/	No Updates	7429
NCI-PID	Interactions; Enzyme-Substrate	BSD	3-clause BSD License	https://www.gnu.org/licenses/license-list.html#ModifiedBSD	No Updates	7405		http://nar.oxfordjournals.org/content/37/suppl_1/D674.long	http://pid.nci.nih.gov/index.shtml; http://www.ndexbio.org/; http://web.archive.org/web/20150908030438/http://pid.nci.nih.gov/index.shtml	18832364	Chunhua Yan (yanch@mail.nih.gov)
hu.MAP2	Complexes	CC BY 4.0	Creative Commons Attribution 4.0 International	https://creativecommons.org/licenses/by/4.0/	Infrequent Updates	7044
DIP	Interactions	CC BY-ND 3.0	Creative Commons Attribution-NoDerivatives 3.0 International	https://creativecommons.org/licenses/by-nd/3.0/	No Updates	7031		http://nar.oxfordjournals.org/content/28/1/289.long; http://nar.oxfordjournals.org/content/29/1/239.long; http://nar.oxfordjournals.org/content/30/1/303.long; http://nar.oxfordjournals.org/content/32/suppl_1/D449.full	http://dip.doe-mbi.ucla.edu/dip/Main.cgi	10592249; 11125102; 11752321; 14681454	David Eisenberg (david@mbi.ucla.edu)
Guide2Pharma	Interactions; Annotations; Complexes; Intercellular	CC BY-SA 3.0	Creative Commons Attribution-ShareAlike 3.0 International	https://creativecommons.org/licenses/by-sa/3.0/	Frequent Updates	6966	yes	http://nar.oxfordjournals.org/content/42/D1/D1098.long; http://onlinelibrary.wiley.com/doi/10.1111/j.1476-5381.2011.01649_1.x/full	http://www.guidetopharmacology.org/	24234439	Guide to Pharmacology Team (enquiries@guidetopharmacology.org); Cristopher Southan (cdsouthan@hotmail.com)
Reactome	Interactions; Enzyme-Substrate	CC0 1.0	Creative Commons Zero 1.0 Universal	https://creativecommons.org/publicdomain/zero/1.0/legalcode	Frequent Updates	6927		http://nar.oxfordjournals.org/content/33/suppl_1/D428.long; http://nar.oxfordjournals.org/content/37/suppl_1/D619.long; http://onlinelibrary.wiley.com/doi/10.1002/pmic.201100066/abstract; http://nar.oxfordjournals.org/content/39/suppl_1/D691.long; http://genomebiology.com/content/8/3/R39; http://nar.oxfordjournals.org/content/42/D1/D472.long; http://www.mdpi.com/2072-6694/4/4/1180/htm	http://reactome.org/	15608231; 18981052; 21751369; 21067998; 24213504; 24243840	Reactome Team (help@reactome.org); Henning Hermjakob (hhe@ebi.ac.uk)
Matrisome	Annotations; Intercellular	CC BY-NC 4.0	Creative Commons Attribution-NonCommercial 4.0 International	https://creativecommons.org/licenses/by-nc/4.0/	Infrequent Updates	6771
KEGG-MEDICUS	Interactions; Complexes	CC BY-SA 4.0	Creative Commons Attribution-ShareAlike 4.0 International	https://creativecommons.org/licenses/by-sa/4.0/	Frequent Updates	6531
EMBRACE	Interactions; Annotations; Intercellular	CC BY 4.0	Creative Commons Attribution 4.0 International	https://creativecommons.org/licenses/by/4.0/	No Updates	6348
DOMINO	Interactions	CC BY 2.5	Creative Commons Attribution 2.5 International	https://creativecommons.org/licenses/by/2.5/	No Updates	6119		http://nar.oxfordjournals.org/content/35/suppl_1/D557.long	http://mint.bio.uniroma2.it/domino/search/searchWelcome.do	17135199	Gianni Cesareni (giovanni.cesareni@uniroma2.it)
dbPTM	Interactions; Enzyme-Substrate	NAR Open Access	Nucleic Acids Research Open Access		Infrequent Updates	5942		http://nar.oxfordjournals.org/content/41/D1/D295.long; http://www.biomedcentral.com/1756-0500/2/111; http://nar.oxfordjournals.org/content/34/suppl_1/D622.long; http://nar.oxfordjournals.org/content/44/D1/D435.long	http://dbptm.mbc.nctu.edu.tw/	16381945; 19549291; 23193290; 26578568	Hsien-Da Huang (francis@saturn.yzu.edu.tw); Hsien-Da Huang (bryan@mail.nctu.edu.tw)
Membranome	Annotations; Intercellular	Apache 2.0	Apache License, version 2.0	http://www.apache.org/licenses/LICENSE-2.0	Infrequent Updates	5713
Adhesome	Interactions; Annotations; Intercellular	CC BY 4.0	Creative Commons Attribution 4.0 International	https://creativecommons.org/licenses/by/4.0/	Infrequent Updates	5547
NetworkBlast	Complexes	CC BY 4.0	Creative Commons Attribution 4.0 International	https://creativecommons.org/licenses/by/4.0/	No Updates	5535
HPRD-phos	Interactions	HPRD	HPRD License	http://hprd.org/FAQ	No Updates	5505
SignaLink3	Interactions	CC BY-SA 3.0	Creative Commons Attribution-ShareAlike 3.0 International	https://creativecommons.org/licenses/by-sa/3.0/	Infrequent Updates	5150		http://bioinformatics.oxfordjournals.org/content/26/16/2042.long; http://www.biomedcentral.com/1752-0509/7/7	http://signalink.org/	20542890; 23331499	Tamas Korcsmaros (korcsmaros@gmail.com); Tamas Korcsmaros (tamas.korcsmaros@tgac.ac.uk)
SignaLink	Annotations; Intercellular	CC BY-SA 3.0	Creative Commons Attribution-ShareAlike 3.0 International	https://creativecommons.org/licenses/by-sa/3.0/	Infrequent Updates	5125
CancerDrugsDB	Interactions; Annotations	Unspecified NC-SA	Unspecified Non-commercial Redistributable		Frequent Updates	5045
CytReg	Interactions	CC BY 4.0	Creative Commons Attribution 4.0 International	https://creativecommons.org/licenses/by/4.0/	Infrequent Updates	4899
hu.MAP	Complexes	Commercial			Infrequent Updates	4545
CellCall	Interactions; Annotations; Intercellular	Artistic-2.0	Artistic License 2.0	https://directory.fsf.org/wiki/License:Artistic-2.0	Infrequent Updates	4492
GPCRdb	Annotations; Intercellular	CC BY 4.0	Creative Commons Attribution 4.0 International	https://creativecommons.org/licenses/by/4.0/	Frequent Updates	4485
BEL-Large-Corpus	Interactions; Enzyme-Substrate	NAR Open Access	Nucleic Acids Research Open Access		Infrequent Updates	4287
STRING	Interactions	CC BY 4.0	Creative Commons Attribution 4.0 International	https://creativecommons.org/licenses/by/4.0/	Frequent Updates	4172		http://nar.oxfordjournals.org/content/43/D1/D447.long; http://nar.oxfordjournals.org/content/41/D1/D808.long; http://nar.oxfordjournals.org/content/39/suppl_1/D561.long; http://nar.oxfordjournals.org/content/37/suppl_1/D412.long; http://nar.oxfordjournals.org/content/35/suppl_1/D358.long; http://nar.oxfordjournals.org/content/33/suppl_1/D433.long; http://nar.oxfordjournals.org/content/31/1/258.lo…	http://string-db.org/	25352553; 23203871; 21045058; 18940858; 17098935; 15608232; 12519996; 10982861	Peer Bork (bork@embl.de); Lars Juhl Jensen (lars.juhl.jensen@cpr.ku.dk); Christian von Mering (mering@imls.uzh.ch)
Pavlidis2021	Interactions	CC BY 4.0	Creative Commons Attribution 4.0 International	https://creativecommons.org/licenses/by/4.0/	No Updates	4134
TransmiR	Interactions	CC BY-NC 4.0	Creative Commons Attribution-NonCommercial 4.0 International	https://creativecommons.org/licenses/by-nc/4.0/	Infrequent Updates	3788
DEPOD	Interactions; Enzyme-Substrate	CC BY-NC 4.0	Creative Commons Attribution-NonCommercial 4.0 International	https://creativecommons.org/licenses/by-nc/4.0/	Infrequent Updates	3642		http://stke.sciencemag.org/content/6/275/rs10.long; http://nar.oxfordjournals.org/content/43/D1/D531.long	http://www.koehn.embl.de/depod/index.php	23674824; 25332398	Maja Kohn (koehn@embl.de)
Macrophage	Interactions	CC BY 4.0	Creative Commons Attribution 4.0 International	https://creativecommons.org/licenses/by/4.0/	No Updates	3476		http://www.biomedcentral.com/1752-0509/4/63	http://www.macrophages.com/macrophage-pathways	20470404	Tom Freeman (tom.freeman@roslin.ed.ac.uk)
Lambert2018	Annotations	EUL	Elsevier User License	https://www.elsevier.com/about/policies/open-access-licenses/elsevier-user-license	No Updates	3424
TCDB	Annotations	CC BY-SA 3.0	Creative Commons Attribution-ShareAlike 3.0 International	https://creativecommons.org/licenses/by-sa/3.0/	Frequent Updates	3296
CancerCellMap	Interactions	CC BY 2.5	Creative Commons Attribution 2.5 International	https://creativecommons.org/licenses/by/2.5/	No Updates	3268			http://www.pathwaycommons.org/archives/PC1/last_release-2011/tab_delim_network/by_source/; http://web.archive.org/web/20130729025707/http://cancer.cellmap.org/cellmap/home.do		Gary Bader (gary.bader@utoronto.ca)
CA1	Interactions	CC BY 4.0	Creative Commons Attribution 4.0 International	https://creativecommons.org/licenses/by/4.0/	No Updates	3130		http://www.sciencemag.org/content/309/5737/1078.full		16099987	Ravi Iyengar (ravi.iyengar@mssm.edu)
KEGG-PC	Annotations	PathwayCommons	PathwayCommons License	http://www.pathwaycommons.org/#faq-2	No Updates	2927
ncRDeathDB	Interactions	CC BY-NC 4.0	Creative Commons Attribution-NonCommercial 4.0 International	https://creativecommons.org/licenses/by-nc/4.0/	No Updates	2905
CancerSEA	Annotations	CC BY-NC 4.0	Creative Commons Attribution-NonCommercial 4.0 International	https://creativecommons.org/licenses/by-nc/4.0/	Infrequent Updates	2760
Kinexus	Interactions	CC BY 4.0	Creative Commons Attribution 4.0 International	https://creativecommons.org/licenses/by/4.0/	No Updates	2719
ELM	Interactions	ELM	ELM Software License Agreement	http://elm.eu.org/media/Elm_academic_license.pdf	Frequent Updates	2609		http://nar.oxfordjournals.org/content/40/D1/D242.long; http://nar.oxfordjournals.org/content/42/D1/D259.long; http://nar.oxfordjournals.org/content/44/D1/D294.long	http://elm.eu.org/	22110040; 24214962; 26615199	ELM Team (feedback@elm.eu.org); Toby Gibson (gibson@embl.de)
TFcensus	Annotations	CC BY 4.0	Creative Commons Attribution 4.0 International	https://creativecommons.org/licenses/by/4.0/	No Updates	2430	yes
GOA	Interactions	CC BY 4.0	Creative Commons Attribution 4.0 International	https://creativecommons.org/licenses/by/4.0/	Frequent Updates	2417
CPAD	Annotations	No license	No license	http://www.gnu.org/licenses/license-list.html#NoLicense	No Updates	2350
LMPID	Interactions	CC BY-NC 2.0	Creative Commons Attribution-NonCommercial 2.0 International	https://creativecommons.org/licenses/by-nc/2.0/	No Updates	2223		http://database.oxfordjournals.org/content/2015/bav014.long	http://bicresources.jcbose.ac.in/ssaha4/lmpid/index.php	25776024	Sudipto Saha (ssaha4@jcbose.ac.in)
ComplexPortal	Complexes	CC BY 4.0	Creative Commons Attribution 4.0 International	https://creativecommons.org/licenses/by/4.0/	Frequent Updates	2210
DLRP	Interactions	Unspecified NC-SA	Unspecified Non-commercial Redistributable		Infrequent Updates	2151
ORegAnno	Interactions	LGPLv3	GNU Lesser General Public License version 3	https://www.gnu.org/licenses/lgpl-3.0.en.html	No Updates	2110		https://academic.oup.com/nar/article/44/D1/D126/2502683	http://www.oreganno.org/	26578589	Obi L. Griffith (ogriffit@genome.wustl.edu)
Zhong2015	Annotations; Intercellular	CC BY 4.0	Creative Commons Attribution 4.0 International	https://creativecommons.org/licenses/by/4.0/	No Updates	2060
Li2012	Interactions; Enzyme-Substrate	CC BY-NC 3.0	Creative Commons Attribution-NonCommercial 3.0 International	https://creativecommons.org/licenses/by-nc/3.0/	No Updates	2049
CellChatDB-cofactors	Interactions	GPLv3	GNU General Public License version 3	https://www.gnu.org/licenses/gpl-3.0.html	Frequent Updates	1787
TFe	Interactions	CC BY-SA 3.0	Creative Commons Attribution-ShareAlike 3.0 International	https://creativecommons.org/licenses/by-sa/3.0/	No Updates	1577
Kirouac2010	Interactions; Annotations; Intercellular	CC BY-NC-ND 3.0	Creative Commons Attribution-NonCommercial-NoDerivs 3.0 International	https://creativecommons.org/licenses/by-nc-nd/3.0/	No Updates	1289
Wojtowicz2020	Interactions	CC BY 4.0	Creative Commons Attribution 4.0 International	https://creativecommons.org/licenses/by/4.0/	No Updates	1182
miRecords	Interactions	miRecords	miRecords License	http://c1.accurascience.com/miRecords/copyright.php	No Updates	1120
FANTOM4	Interactions	Commercial			No Updates	1083
ENCODE	Interactions	CC BY 4.0	Creative Commons Attribution 4.0 International	https://creativecommons.org/licenses/by/4.0/	Infrequent Updates	1031				22955616
MPPI	Interactions	MPPI	MPPI License	http://mips.helmholtz-muenchen.de/proj/ppi/	No Updates	1020		http://bioinformatics.oxfordjournals.org/content/21/6/832	http://mips.helmholtz-muenchen.de/proj/ppi/	15531608	Philipp Pagel (p.pagel@wzw.tum.de); Dmitrij Frishman (d.frishman@helmholtz-muenchen.de)
kinase.com	Annotations	Kinase.com	Kinase.com License	http://kinase.com/about/Disclaimer.html	No Updates	920
CellTypist	Annotations	CC BY 3.0	Creative Commons Attribution 3.0 International	https://creativecommons.org/licenses/by/3.0/	Frequent Updates	880
IntOGen	Annotations	CC0 1.0	Creative Commons Zero 1.0 Universal	https://creativecommons.org/publicdomain/zero/1.0/legalcode	Frequent Updates	835
CancerGeneCensus	Annotations	COSMIC	COSMIC License	https://cancer.sanger.ac.uk/cosmic/license	Frequent Updates	763
DoRothEA-reviews	Interactions	CC BY 4.0	Creative Commons Attribution 4.0 International	https://creativecommons.org/licenses/by/4.0/	No Updates	738
CFinder	Complexes	CC BY 4.0	Creative Commons Attribution 4.0 International	https://creativecommons.org/licenses/by/4.0/	Infrequent Updates	713
TCRcuration	Interactions	CC BY-SA 3.0	Creative Commons Attribution-ShareAlike 3.0 International	https://creativecommons.org/licenses/by-sa/3.0/	Infrequent Updates	661
TRRD	Interactions	CC BY 4.0	Creative Commons Attribution 4.0 International	https://creativecommons.org/licenses/by/4.0/	No Updates	637
Havugimana2012	Complexes	Commercial			No Updates	622
TRIP	Interactions	CC BY-NC-SA 3.0	Creative Commons Attribution-NonCommercial-ShareAlike 3.0 International	https://creativecommons.org/licenses/by-nc-sa/3.0/	No Updates	454		http://www.plosone.org/article/info:doi/10.1371/journal.pone.0047165; http://nar.oxfordjournals.org/content/39/suppl_1/D356.full; http://link.springer.com/article/10.1007%2Fs00424-013-1292-2	http://www.trpchannel.org	20851834; 23071747; 23677537	Ju-Hong Jeon (jhjeon2@snu.ac.kr)
miR2Disease	Interactions	Academic/Non-profit			No Updates	360
miRDeathDB	Interactions	Academic/Non-profit			No Updates	331
NRF2ome	Interactions	CC BY-SA 3.0	Creative Commons Attribution-ShareAlike 3.0 International	https://creativecommons.org/licenses/by-sa/3.0/	No Updates	318		http://www.hindawi.com/journals/omcl/2013/737591/; http://www.sciencedirect.com/science/article/pii/S0014579312003912	http://nrf2.elte.hu/	22641035; 23710289	Tamas Korcsmaros (korcsmaros@gmail.com); Tamas Korcsmaros (tamas.korcsmaros@tgac.ac.uk)
MCAM	Annotations; Intercellular	Unspecified NC-SA	Unspecified Non-commercial Redistributable		No Updates	299
ARN	Interactions	CC BY-SA 3.0	Creative Commons Attribution-ShareAlike 3.0 International	https://creativecommons.org/licenses/by-sa/3.0/	Infrequent Updates	295		http://www.tandfonline.com/doi/full/10.4161/15548627.2014.994346	http://autophagyregulation.org/	25635527	Tamas Korcsmaros (korcsmaros@gmail.com); Tamas Korcsmaros (tamas.korcsmaros@tgac.ac.uk)
Phosphatome	Annotations	Commercial			No Updates	264
PDZBase	Interactions	Unspecified NC-SA	Unspecified Non-commercial Redistributable		No Updates	254		http://bioinformatics.oxfordjournals.org/content/21/6/827.long	http://abc.med.cornell.edu/pdzbase	15513994	Harel Weinstein (haw2002@med.cornell.edu); PDZBase Team (pdzbase@med.cornell.edu)
Integrins	Annotations; Intercellular	CC BY 4.0	Creative Commons Attribution 4.0 International	https://creativecommons.org/licenses/by/4.0/	No Updates	203
AlzPathway	Interactions	CC BY 3.0	Creative Commons Attribution 3.0 International	https://creativecommons.org/licenses/by/3.0/	Infrequent Updates	193		http://www.biomedcentral.com/1752-0509/6/52; http://onlinelibrary.wiley.com/doi/10.1038/clpt.2013.37/epdf; http://link.springer.com/protocol/10.1007%2F978-1-4939-2627-5_25	http://alzpathway.org/AlzPathway.html	23511713; 22647208	Soichi Ogishima (ogishima@sysmedbio.org); Soichi Ogishima (info@alzpathway.org)
OPM	Annotations; Intercellular	Apache 2.0	Apache License, version 2.0	http://www.apache.org/licenses/LICENSE-2.0	Infrequent Updates	181
DeathDomain	Interactions	NAR Open Access	Nucleic Acids Research Open Access		Frequent Updates	118		http://nar.oxfordjournals.org/content/40/D1/D331	http://deathdomain.org/	22135292	Hyun Ho Park (hyunho@ynu.ac.kr)
NFIRegulomeDB	Interactions	LGPLv3	GNU Lesser General Public License version 3	https://www.gnu.org/licenses/lgpl-3.0.en.html	No Updates	107
lncrnadb	Interactions	NAR Open Access	Nucleic Acids Research Open Access		No Updates	58
LncRNADisease	Interactions	Academic/Non-profit			Infrequent Updates	54
cellsignal.com	Interactions	No license	No license	http://www.gnu.org/licenses/license-list.html#NoLicense	Infrequent Updates	51
BioPlex	Interactions						yes
Chalmers Sysbio GEM	Interactions						yes
ConsensusPathDB	Interactions						yes
EVEX	Interactions						yes
Harmonizome	Interactions						yes
HMDB	Annotations; ID translation	CC BY-NC 4.0	Creative Commons (CC) Attribution-NonCommercial (NC) 4.0 International License				yes		https://hmdb.ca/
HomoloGene	Orthology						yes
HPO (Human Phenotype Ontology)	Annotations						yes
InWeb InBioMap	Interactions						yes
KEGG	Interactions; Annotations						yes
MetalinksDB	Interactions; Annotations						yes
OMA (Orthologous Matrix)	Orthology						yes
PrePPI	Interactions						yes
RaMP	Annotations; ID translation	GPLv2	GNU General Public License version 2	https://www.gnu.org/licenses/gpl-2.0.en.html	Frequent Updates		yes		https://rampdb.nih.gov/
STITCH	Interactions	STITCH License	STITCH License	http://stitch.embl.de/download/STITCHacademiclicense.pdf	No Updates		yes		http://stitch.embl.de/
Vinayagam2010	Interactions						yes
Ensembl BioMart	Orthology; ID translation	Ensembl License	Ensembl License	https://asia.ensembl.org/info/about/legal/disclaimer.html	Frequent Updates		yes		https://www.ensembl.org/
